# N-cadherin dynamically regulates pediatric glioma cell migration in complex environments

**DOI:** 10.1101/2023.04.04.535599

**Authors:** Dayoung Kim, James M Olson, Jonathan A Cooper

## Abstract

Pediatric high-grade gliomas are highly invasive and essentially incurable. Glioma cells migrate between neurons and glia, along axon tracts, and through extracellular matrix surrounding blood vessels and underlying the pia. Mechanisms that allow adaptation to such complex environments are poorly understood. N-cadherin is highly expressed in pediatric gliomas and associated with shorter survival. We found that inter-cellular homotypic N-cadherin interactions differentially regulate glioma migration according to the microenvironment, stimulating migration on cultured neurons or astrocytes but inhibiting invasion into reconstituted or astrocyte-deposited extracellular matrix. N-cadherin localizes to filamentous connections between migrating leader cells but to epithelial-like junctions between followers. Leader cells have more surface and recycling N-cadherin, increased YAP1/TAZ signaling, and increased proliferation relative to followers. YAP1/TAZ signaling is dynamically regulated as leaders and followers change position, leading to altered N-cadherin levels and organization. Together, the results suggest that pediatric glioma cells adapt to different microenvironments by regulating N-cadherin dynamics and cell-cell contacts.

**Summary:** Pediatric gliomas invade the brain by migrating between nerve cells or exploiting extracellular matrix along blood vessels. This research reveals cross-talk between YAP1/TAZ signaling and N-cadherin that regulates leader-follower cell phenotypes and migration efficiency in neural and extracellular matrix environments.
