## Supplemental Table 1 for "N-cadherin dynamically regulates pediatric glioma cell migration in complex environments"

### Sheet: Sheet1
		Pediatric high-grade glioma
	Gene	PBT-01FH	PBT-03FH	PBT-05FH	PBT-04FH	GBM-611FH	PBT-02FH	GBM-511FHTC	GBM110FHTC
Adherens junctions	CDH1	4.7	29.7	1.6	2.4	6.3	37.9	106	1.4
	CDH2	1119	921.3	1764.2	835.5	349.3	1265.6	2239.5	4517.4
	CDH3	13.7	19.9	79.7	6.4	30.6	41.2	19.3	9.8
	CDH4	10.2	138.2	73.8	20.7	101.6	42.5	86.2	90.7
	CDH5	0.6	23	3.8	36.7	8.5	34.7	1.9	12.5
	CDH6	45.2	307.9	3.5	2.8	3.5	175.2	304.4	18.9
	CDH7	30.3	96.2	3.5	8.7	3.3	132.1	22.4	86.8
	CDH8	17.1	391.6	88.8	66.4	35.1	31.5	18	24.6
	CDH9	7.6	15.2	23.6	2.2	5.4	18.1	6.8	15.5
	CDH10	288.9	1354.9	91.3	63.6	307.7	977	116.6	21.2
	CDH11	221.8	1770.9	601.8	267.3	692	216.4	311	1275.1
	CDH12	3.9	138	18.7	9.8	10.5	10.1	1.3	12.7
	CDH13	10.9	241.1	4.8	2.4	16.9	492.2	8.1	46.2
	CDH15	34.7	116.8	17.6	30	23.9	22.8	23.5	53.7
	CDH16	2.8	51.7	8.4	2.2	9.3	3.6	8.8	1.2
	CDH17	4.9	89.6	18.9	10.4	7	28.1	19.5	31.9
	CDH18	9.1	163.9	32.9	24.2	16.5	39.1	6.3	2
	CDH19	3.3	242.1	5.8	6.1	3.7	331.2	2.1	2.5
	CDH20	36.5	103.5	29.7	6.8	39.4	34	18.1	2.4
	CDH22	12.2	9.4	9.4	7.3	49.9	34.7	12.3	23.8
	CDH23	30	46.3	14.5	1.6	15.4	32	10.4	14.3
	CDH24	73	96.6	80.3	12.1	114.2	89	64.9	50.5
	CDH26	5.4	5.4	10.1	3.4	10.1	18.6	5.1	12.3
	NECTIN1	6.1	30.1	15.4	4.6	23.6	36.2	14.6	20.6
	NECTIN2	58.7	110.3	33.2	10.8	109.1	53.2	114.8	157.4
	NECTIN3	111.3	246.9	17.1	61.5	20	75.5	277	263
	NECTIN4	14.3	101.2	19.6	18	25	7.7	8.6	21.9
Tight junctions	TJP1	1121.4	1469.3	1034.4	820.4	1060.9	848.7	1635.3	613
	TJP2	218.1	25.3	354.5	84.9	111	76.5	240	60
	TJP3	2.9	13.7	31.7	32.1	6.9	6.1	14.4	14.5
	JAM2	874.2	233.8	811.3	351.3	169.2	213.9	446.7	20.4
	JAM3	687.8	539.8	615.9	470.7	1139.4	806	418.9	281.2
Gap junctions	GJA1	2201.1	80.5	2717.9	4077.9	15.3	161.7	1001	5590.9
Slit/Robo	SLIT1	59.1	439.6	288.8	135.5	40.3	609.8	1878.9	39.7
	SLIT1-AS1	8.6	78.2	10.6	17.5	14.2	37.4	13	14.1
	SLIT2	195.5	218.5	63	116.8	8.8	112	75.5	15.1
	SLIT2-IT1	8.8	54	14.8	12.6	10.2	20.4	5.8	15.3
	SLIT3	2.7	25.5	5.9	28.6	5.2	5.5	10.7	83.4
	ROBO1	2136.6	1120.2	1189.8	1286	264.4	676	1401.6	908.5
	ROBO2	453.8	232.2	83.4	275	9.1	56.5	451.6	19.7
	ROBO3	83.2	49.4	55.3	44.5	73.3	205.7	28.9	99.5
	ROBO4	10.6	6.8	0.8	13.4	4	20.6	7.8	24.6
IgCAMs	L1CAM	5.8	264.1	47.4	21.8	175.8	41.3	134.7	331.3
	NCAM1	790.8	1201.9	593.5	154.7	1135.7	2827.4	564.8	123.1
	NCAM2	118.4	75.6	35.2	11.9	145.3	42.5	16.1	15.9
	ALCAM	604.9	747.9	325.8	155.9	994.6	2475.8	468.7	4800
	VCAM1	894.4	37.4	19.9	23.6	10	3.4	14.4	856.7
	MCAM	124.6	593.9	46.3	60.4	190.5	794.6	42.9	103.2
	HEPACAM2	9.6	47.9	11.3	0.3	9.3	15.4	7.8	11.8
Ephrins/ Eph receptor	EFNA1	114.3	54.7	50.5	60.3	63.3	169.6	459.6	44.4
	EFNA2	80.1	67.7	303.4	329.9	707.1	449.9	136.5	29.4
	EFNA3	46.7	245.3	88.5	15.3	104.5	5.6	46.6	30.3
	EFNA4	67.7	10.8	98.7	127.7	26.2	11.7	41.6	50
	EFNA5	56	113.8	52.1	73.7	13.3	118	25.8	22.1
	EFNB1	33.1	64.8	23.8	34.9	21.2	90.7	2.5	35.9
	EFNB2	1336.3	693.9	254.8	223.7	661.9	362.7	1100	739.7
	EFNB3	319.6	298.6	96.8	162	108.4	104.4	372.3	6.9
	EPHA1	6.1	17	17.3	1.6	18.4	12.6	1	10
	EPHA1-AS1	0.1	33.3	1	0.4	2.8	18.1	7.3	0.6
	EPHA10	4.1	97.2	6.1	8.7	39.8	65.1	11.9	12.6
	EPHA2	690.5	65.9	62.1	48.1	41.5	8.5	77.7	243.4
	EPHA3	1.3	8.3	23.9	11.2	1.5	2.1	1134.4	361.5
	EPHA4	289.7	362.3	785.6	237.8	350.5	140.5	423.6	98.9
	EPHA5	46.5	124.9	23.2	21.5	5.8	12.6	234.4	165
	EPHA5-AS1	2.1	31.2	2.2	7.3	2.9	33.9	17.4	1.8
	EPHA6	8	4.6	2.2	2.3	8.5	3.2	2.4	4.2
	EPHA7	39.1	4.2	9.6	2.7	13.2	37.6	28.8	2.8
	EPHA8	4.3	6.6	2.9	6.8	2.2	51	1.7	4.8
	EPHB1	1042.4	83.5	127.4	74.4	222.6	52.5	473.5	19.4
	EPHB2	161.9	137.3	62.4	42.7	120.3	81.3	40.1	35.6
	EPHB3	785.8	294.1	198.1	89.3	211.8	187	358.4	180.2
	EPHB4	105.1	44.6	159.5	158.3	15.8	224.8	65.2	344
	EPHB6	30.8	189.9	37.8	37.2	45.3	36.7	19.3	23.1
